# SARS-CoV-2 evolution in the absence of selective immune pressures, results in antibody resistance, interferon suppression and phenotypic differences by lineage

**DOI:** 10.1101/2023.01.16.523994

**Authors:** Julian Daniel Sunday Willett, Annie Gravel, Isabelle Dubuc, Leslie Gudimard, Ana Claudia dos Santos Pereira Andrade, Émile Lacasse, Paul Fortin, Ju-Ling Liu, Jose Avila Cervantes, Jose Hector Galvez, Haig Hugo Vrej Djambazian, Melissa Zwaig, Anne-Marie Roy, Sally Lee, Shu-Huang Chen, Jiannis Ragoussis, Louis Flamand

## Abstract

The persistence of COVID-19 is partly due to viral evolution reducing vaccine and treatment efficacy. Serial infections of Wuhan-like SARS-CoV-2 in Balb/c mice yielded mouse-adapted strains with greater infectivity and mortality. We investigated if passaging unmodified B.1.351 (Beta) and B.1.617.2 (Delta) 20 times in K18-ACE2 mice, expressing human ACE2 receptor, in a BSL-3 laboratory without selective pressures, would drive human health-relevant evolution and if evolution was lineage-dependent. Late-passage virus caused more severe disease, at organism and lung tissue scales, with late-passage Delta demonstrating antibody resistance and interferon suppression. This resistance co-occurred with a *de novo* spike S371F mutation, linked with both traits. S371F, an Omicron-characteristic mutation, was co-inherited at times with spike E1182G per Nanopore sequencing, existing in different quasi-species at others. Both are linked to mammalian GOLGA7 and ZDHHC5 interactions, which mediate viral-cell entry and antiviral response. This study demonstrates SARS-CoV-2’s tendency to evolve with phenotypic consequences, its evolution varying by lineage, and suggests non-dominant quasi-species contribute.
